# The DNA-repair protein APE1 participates with hnRNPA2B1 to motif-enriched and prognostic miRNA secretion

**DOI:** 10.1101/2024.02.02.578563

**Authors:** Giovanna Mangiapane, Michela Notarangelo, Giulia Canarutto, Fabrizio Fabbiano, Emiliano Dalla, Monica Degrassi, Giulia Antoniali, Nicolò Gualandi, Veronica De Sanctis, Silvano Piazza, Vito Giuseppe D’Agostino, Gianluca Tell

## Abstract

The base excision repair (BER) Apurinic/apyrimidinic endonuclease 1 (APE1) enzyme is endowed with several non-repair activities including miRNAs processing. APE1 is overexpressed in many cancers but its causal role in the tumorigenic processes is largely unknown. We recently described that APE1 can be actively secreted by mammalian cells through exosomes. However, APE1 role in EVs or exosomes is still unknown, especially regarding a putative regulatory function on small non-coding RNAs vesicular secretion. Through dedicated transcriptomic analysis on cellular and vesicular small RNAs of different APE1-depleted cancer cell lines, we found that miRNAs loading into EVs is a regulated process, dependent on APE1, distinctly conveying RNA subsets into vesicles. We identified APE1-dependent secreted miRNAs characterized by enriched sequence motifs and possible binding sites for APE1. In 33 out of 34 APE1-dependent-miRNA precursors, we surprisingly found EXO-motifs and proved that APE1 cooperates with hnRNPA2B1 for the EV-sorting of a subset of miRNAs, including miR-1246, through direct binding to GGAG stretches. Using TCGA-datasets, we showed that these miRNAs identify a signature with high prognostic significance in cancer. In summary, we provided evidence that APE1 is part of the protein cargo of secreted EVs, suggesting a novel post-transcriptional role for this ubiquitous DNA-repair enzyme that could explain its role in cancer progression.
