## Supplementary Table 10 for "The DNA-repair protein APE1 participates with hnRNPA2B1 to motif-enriched and prognostic miRNA secretion"

### Sheet: cyberT_Expression
Unique_geneName	fold change	q-value
TNFAIP8	2.67908	1.75777e-09
NEK7	2.35513	5.59163e-09
CD164	2.02914	3.93927e-08
MARCKS	1.96192	0.000622264
PLEKHB2	1.79507	8.40634e-06
PPP3CA	1.77996	1.70432e-05
RBM12	1.76496	6.02435e-05
NIT1	1.69694	1.24186e-05
PPP2R1B	1.68467	2.88242e-05
TAB3	1.61751	0.000294129
DSP	1.58175	0.000843123
ANKRD17	1.5619	3.15711e-05
