## Supplementary Table 5 for "The DNA-repair protein APE1 participates with hnRNPA2B1 to motif-enriched and prognostic miRNA secretion"

### Sheet: Supplementary Table 5
N.	Name	p-value
1	hsa-miR-100-5p	0.0438
2	hsa-miR-10401-3p	0.0133
3	hsa-miR-10526-3p	5.4e-06
4	hsa-miR-10527-5p	0.0288
5	hsa-miR-107	0.0144
6	hsa-miR-10b-5p	0.00817
7	hsa-miR-1180-3p	0.0463
8	hsa-miR-122-5p	0.00968
9	hsa-miR-1226-3p	0.00098
10	hsa-miR-1246	0.00316
11	hsa-miR-1260a	2.96e-05
12	hsa-miR-1260b	1.79e-05
13	hsa-miR-1306-3p	2.31e-05
14	hsa-miR-148b-5p	0.0222
17	hsa-miR-181d-5p	0.0133
18	hsa-miR-1843	0.0288
19	hsa-miR-30d-5p	0.0193
20	hsa-miR-3177-3p	0.00749
21	hsa-miR-3187-3p	0.00255
22	hsa-miR-3197	0.0632
23	hsa-miR-320a-3p	3.9e-06
24	hsa-miR-320b	3.9e-06
25	hsa-miR-320c	3.9e-06
26	hsa-miR-320d	0.000155
27	hsa-miR-320e	2.31e-05
29	hsa-miR-365a-5p	0.00228
30	hsa-miR-365b-5p	0.00255
31	hsa-miR-3679-5p	0.000859
32	hsa-miR-3911	0.00255
33	hsa-miR-3928-3p	0.0114
34	hsa-miR-3935	0.0463
35	hsa-miR-432-5p	0.000859
36	hsa-miR-4429	7.61e-06
37	hsa-miR-4435	0.00749
39	hsa-miR-4658	0.0222
40	hsa-miR-4721	0.0572
41	hsa-miR-484	0.00204
42	hsa-miR-501-3p	0.0114
43	hsa-miR-501-5p	0.00316
44	hsa-miR-541-5p	0.0307
45	hsa-miR-6529-5p	0.000421
46	hsa-miR-6745	0.0237
47	hsa-miR-675-3p	7.12e-05
48	hsa-miR-6765-5p	0.00388
49	hsa-miR-6821-5p	0.00685
50	hsa-miR-6891-5p	0.00316
51	hsa-miR-760	0.00036
52	hsa-miR-7706	0.00143
53	hsa-miR-7977	0.0167
54	hsa-miR-873-3p	0.0123
55	hsa-miR-877-5p	0.00112
56	hsa-miR-92b-3p	0.0237
57	hsa-miR-92b-5p	0.00817
58	hsa-miR-423-5p	2.96e-05
59	hsa-miR-423-3p	0.00284
60	hsa-miR-4454	0.0133
