## Supplementary Table 6 for "The DNA-repair protein APE1 participates with hnRNPA2B1 to motif-enriched and prognostic miRNA secretion"

### Sheet: Supplementary Table 6
			Motifs, ratio & p-values
			AGGG	AGGC	CAGG	CCCC	CCCU	CCUC	CGCC	CUCC	CUCU	GAGA	GAGG	GCAG	GCCA	GCCU	GCUG	GGAG	GGCC	GGGA	GGGC	GGGG	UCCC
			1.55303	1.60606	1.33838	1.08518	1.15901	1.13472	1.25473	1.00379	1.41711	1.60606	1.80119	1.36515	1.21005	1.29058	1.25665	1.383	1.23543	1.325	1.26403	1.23543	2.08579
miRNA	Annotation	Hairpin Sequence	0.000350894	0.00561571	0.0288605	0.000324273	0.00364402	0.0427396	0.0223746	0.000104853	0.022831	0.0377521	0.0223838	0.0079227	0.00756846	0.00309667	0.00750623	0.00431469	0.0030022	0.0484132	0.00389767	0.000324273	0.00877688
hsa-miR-1246	ENSG00000283203	UGUAUCCUUGAAUGGAUUUUUGGAGCAGGAGUGGACACCUGACCCAAAGGAAAUCAAUCCAUAGGCUAGCAAU	0	1	1	0	0	0	0	0	0	0	0	1	0	0	0	2	0	0	0	0	0
hsa-miR-320c-1	ENSG00000221493	AAAAAUGAGGCCUUCUCUUCCCAGUUCUUCCCAGAGUCAGGAAAAGCUGGGUUGAGAGGGUAGAAAAAAAAU	1	0	1	0	0	0	0	0	1	1	2	0	0	1	1	0	1	0	0	0	2
hsa-mir-320d-1	ENSG00000211491	AAAAUGUUGGCCUUCUCGUCCCAGUUCUUCCCAAAGUUGAGAAAAGCUGGGUUGAGAGGAUGAAAAGAAAAA	0	0	0	0	0	0	0	0	0	2	1	0	0	1	1	0	1	0	0	0	2
hsa-miR-10527	MIR10527	AAAGCAAAUGUUGGGUGAACGGCUGUUUCCUCUUAUUCAAGCCAUGCACCUUACUCUUGCUGGUA	0	1	0	0	0	1	0	0	2	0	0	0	1	0	2	0	0	0	0	0	0
hsa-miR-6529	MIR6529	AACCUGUUCUCUUGAGAGAUCAGAGGCGCAGAGUGCGUCAGUGUCAAUGAAGCCUGUGCCUUUUACUUCUUUAAGAGCGUACGGU	0	0	0	0	0	0	0	0	1	1	1	1	0	2	0	0	0	0	0	0	0
hsa-miR-365a	ENSG00000199130	ACCGCAGGGAAAAUGAGGGACUUUUGGGGGCAGAUGUGUUUCCAUUCCACUAUCAUAAUGCCCCUAAAAAUCCUUAUUGCUCUUGCA	2	0	1	1	1	0	0	0	1	0	1	2	0	0	0	0	0	2	1	1	0
hsa-miR-1260a	ENSG00000221754	ACCUUUCCAGCUCAUCCCACCUCUGCCACCAAAACACUCAUCGCGGGGUCAGAGGGAGUGCCAAAAAAGGUAA	1	0	0	0	0	1	0	0	1	0	1	0	2	0	0	1	0	1	0	1	1
hsa-miR-541	ENSG00000216179	ACGUCAGGGAAAGGAUUCUGCUGUCGGUCCCACUCCAAAGUUCACAGAAUGGGUGGUGGGCACAGAAUCUGGACUCUGCUUGUG	1	0	1	0	0	0	0	1	1	0	0	0	0	0	1	0	0	1	1	0	1
hsa-miR-365b	ENSG00000283978	AGAGUGUUCAAGGACAGCAAGAAAAAUGAGGGACUUUCAGGGGCAGCUGUGUUUUCUGACUCAGUCAUAAUGCCCCUAAAAAUCCUUAUUGUUCUUGCAGUGUGCAUCGGG	2	1	1	1	1	0	0	0	0	0	1	2	0	0	1	0	0	1	1	1	0
hsa-miR-484	ENSG00000283736	AGCCUCGUCAGGCUCAGUCCCCUCCCGAUAAACCCCUAAAUAGGGACUUUCCCGGGGGGUGACCCUGGCUUUUUUGGCG	1	2	1	2	3	2	0	1	0	0	0	0	0	1	0	0	0	1	0	1	3
hsa-miR-4435-1	ENSG00000265507	AGGCAGCAAAUGGCCAGAGCUCACACAGAGGGAUGAGUGCACUUCACCUGCAGUGUGACUCAGCAGGCCAACAGAUGCUA	1	1	1	0	0	0	0	0	0	0	1	3	2	0	0	0	2	1	0	0	0
hsa-miR-4429	ENSG00000264010	AGGGAGAAAAGCUGGGCUGAGAGGCGACUGGUGUCUAAUUUGUUUGUCUCUCCAACUCAGACUGCCUGGCCCA	1	2	0	0	0	0	0	1	1	2	1	0	0	1	2	1	1	1	1	0	0
hsa-miR-423	ENSG00000283935	AUAAAGGAAGUUAGGCUGAGGGGCAGAGAGCGAGACUUUUCUAUUUUCCAAAAGCUCGGUCUGAGGCCCCUCAGUCUUGCUUCCUAACCCGCGC	1	0	0	1	1	1	0	0	0	2	2	1	0	0	1	0	1	0	1	1	0
hsa-mir-320b-1	ENSG00000211543	AUAAAUUAAUCCCUCUCUUUCUAGUUCUUCCUAGAGUGAGGAAAAGCUGGGUUGAGAGGGCAAACAAAUUAA	1	0	0	0	1	1	0	0	1	1	2	0	0	0	1	0	0	0	1	0	1
hsa-miR-3916	ENSG00000283881	AUCCCAGAGAAGAAGGAAGAAGAGGAAGAAAUGGCUGGUUCUCAGGUGAAUGUGUCUGGGUUCAGGGGAUGUGUCUCCUCUUUUCUUCUGGGAU	1	1	2	0	0	1	0	1	1	1	1	0	0	0	1	0	0	2	0	1	1
hsa-miR-148b	ENSG00000199122	CAAGCACGAUUAGCAUUUGAGGUGAAGUUCUGUUAUACACUCAGGCUGUGGCUCUCUGAAAGUCAGUGCAUCACAGAACUUUGUCUCGAAAGCUUUCUA	0	1	1	0	0	0	0	0	1	0	1	0	0	0	1	0	0	0	0	0	0
hsa-miR-3177	ENSG00000265820	CCACGUGCCAUGUGUACACACGUGCCAGGCGCUGUCUUGAGACAUUCGCGCAGUGCACGGCACUGGGGACACGUGGCACUGG	0	0	1	0	0	0	0	0	0	1	0	1	2	0	1	0	0	1	0	1	0
hsa-miR-10b	ENSG00000207744	CCAGAGGUUGUAACGUUGUCUAUAUAUACCCUGUAGAACCGAAUUUGUGUGGUAUCCGUAUAGUCACAGAUUCGAUUCUAGGGGAAUAUAUGGUCGAUGCAAAAACUUCA	1	0	0	0	1	0	0	0	0	0	1	0	0	0	0	0	0	1	0	1	0
hsa-miR-675	ENSG00000284010	CCCAGGGUCUGGUGCGGAGAGGGCCCACAGUGGACUUGGUGACGCUGUAUGCCCUCACCGCUCAGCCCCUGGG	2	0	1	1	2	1	0	0	0	1	1	0	0	0	1	1	1	0	1	0	0
hsa-miR-4454	ENSG00000283468	CCGGAUCCGAGUCACGGCACCAAAUUUCAUGCGUGUCCGUGUGAAGAGACCACCA	0	0	0	0	0	0	0	0	0	1	0	0	0	0	0	0	0	0	0	0	0
hsa-miR-100	ENSG00000207994	CCUGUUGCCACAAACCCGUAGAUCCGAACUUGUGGUAUUAGUCCGCACAAGCUUGUAUCUAUAGGUAUGUGUCUGUUAGG	0	1	0	0	0	0	0	0	0	0	0	0	1	0	0	0	0	0	0	0	0
hsa-miR-122	ENSG00000284440	CCUUAGCAGAGCUGUGGAGUGUGACAAUGGUGUUUGUGUCUAAACUAUCAAACGCCAUUAUCACACUAAAUAGCUACUGCUAGGC	0	2	0	0	0	0	1	0	0	0	0	1	1	0	1	1	0	0	0	0	0
hsa-miR-181c	ENSG00000207613	CGGAAAAUUUGCCAAGGGUUUGGGGGAACAUUCAACCUGUCGGUGAGUUUGGGCAGCUCAGGCAAACCAUCGACCGUUGAGUGGACCCUGAGGCCUGGAAUUGCCAUCCU	1	0	1	0	1	0	0	0	0	0	1	1	2	1	0	0	1	1	1	1	0
hsa-miR-92b	ENSG00000284586	CGGGCCCCGGGCGGGCGGGAGGGACGGGACGCGGUGCAGUGUUGUUUUUUCCCCCGCCAAUAUUGCACUCGUCCCGGCCUCCGGCCCCCCCGGCCC	1	0	0	3	0	1	1	1	0	0	1	1	1	1	0	1	4	3	3	0	2
hsa-miR-3679	ENSG00000263813	CGUGGUGAGGAUAUGGCAGGGAAGGGGAGUUUCCCUCUAUUCCCUUCCCCCCAGUAAUCUUCAUCAUG	2	1	1	1	2	1	0	0	1	0	1	1	0	0	0	1	0	2	0	1	3
hsa-miR-10401	MIMAT0041633	CGUGUGGGAAGGCGUGGGGUGCGGACCCCGGCCCGACCUCGCCGUCCCGCCCGCCG	0	0	0	1	0	1	3	0	0	0	0	0	0	0	0	0	1	1	0	1	1
hsa-miR-320e	ENSG00000211513	CUCCAUGGGGCCUUCUCUUCCCAGUUCUUCCUGGAGUCGGGGAAAAGCUGGGUUGAGAAGGUGAAAAGAAAAA	0	0	0	0	0	0	0	1	1	1	0	0	0	1	1	1	1	1	1	2	1
hsa-miR-320a	ENSG00000208037	CUCCCCUCCGCCUUCUCUUCCCGGUUCUUCCCGGAGUCGGGAAAAGCUGGGUUGAGAGGGCGAAAAAGGAUG	1	0	0	1	1	1	1	2	1	1	1	0	0	1	1	1	0	1	1	0	3
hsa-miR-107	ENSG00000198997	CUCUCUGCUUUCAGCUUCUUUACAGUGUUGCCUUGUGGCAUGGAGUUCAAGCAGCAUUGUACAGGGCUAUCAAAGCACAGA	1	0	1	0	0	0	0	0	1	0	0	1	0	1	0	1	0	0	1	0	0
hsa-miR-324	ENSG00000199053	CUGACUAUGCCUCCCCGCAUCCCCUAGGGCAUUGGUGUAAAGCUGGAGACCCACUGCCCCAGGUGCUGCUGGGGGUUGUAGUC	1	1	1	3	1	1	0	1	0	1	0	0	0	1	2	1	0	0	1	1	2
hsa-miR-4435-2	ENSG00000266139	GCAAAUGGCCAGAGCUCACACAGAGGGAUGAGUGCACUUCACCUGCAGUGUGACUCAGCAGGCCAACAGAUGCU	1	0	1	0	0	0	0	0	0	0	1	2	2	0	0	0	2	1	0	0	0
hsa-miR-1843	MIMAT0039764	GCAGCGAUCCUACAUAAAUAUAUGGAGGUCUCUGUCUGGCUUAGGACAGCUGGCUAAGUCUGAUCGUUCCCCUCCGUACAGCCUUUAAAACUGCCACUCUAAAUACUUGG	0	1	0	1	1	1	0	1	2	0	1	1	1	1	1	1	0	0	0	0	1
hsa-mir-320c-2	ENSG00000212051	GCAUGACAGGCCUUCUCUUUCCAGUUCUUCCCAGAAUUGGGAAAAGCUGGGUUGAGAGGGUAAGAAAAGAAA	1	0	1	0	0	0	0	0	1	1	1	0	0	1	1	0	1	1	0	0	1
hsa-miR-501	ENSG00000211538	GCUCUUCCUCUCUAAUCCUUUGUCCCUGGGUGAGAGUGCUUUCUGAAUGCAAUGCACCCGGGCAAGGAUUCUGAGAGGGUGAGC	1	0	0	0	1	1	0	0	2	2	1	0	0	0	0	0	0	0	1	0	1
hsa-miR-3928	ENSG00000264141	GCUGAAGCUCUAAGGUUCCGCCUGCGGGCAGGAAGCGGAGGAACCUUGGAGCUUCGGC	0	0	1	0	0	0	1	0	1	0	1	1	0	1	1	2	0	0	1	0	0
hsa-miR-4658	ENSG00000284518	GCUGCCCUUCACUCAGAGCAUCUACACCCACUACCGGUGAGUGUGGAUCCUGGAGGAAUCGUGGC	0	0	0	0	1	0	0	0	0	0	1	0	0	0	1	1	0	0	0	0	0
hsa-miR-1180	ENSG00000221540	GCUGCUGGACCCACCCGGCCGGGAAUAGUGCUCCUGGUUGUUUCCGGCUCGCGUGGGUGUGUCGGCGGC	0	0	0	0	0	0	0	1	0	0	0	0	0	0	1	0	1	1	0	0	0
hsa-miR-3187	ENSG00000263414	GCUGGCCCUGGGCAGCGUGUGGCUGAAGGUCACCAUGUUCUCCUUGGCCAUGGGGCUGCGCGGGGCCAGC	0	1	0	0	1	0	0	1	0	0	0	1	2	0	3	0	3	0	3	2	0
hsa-miR-3935	ENSG00000265281	GGAUGUGUUCCUGUCCCAGAAGGAGCUGAUGGUUGUAUCUAUGAAGGUAAGCAUUUUUGUAGAUACGAGCACCAGCCACCCUAAGCAAAGGCAGAGAAUGCUUA	0	5	0	0	1	0	0	0	0	1	0	1	1	0	1	1	0	0	0	0	1
hsa-miR-3197	ENSG00000263681	GGCGAGGGGAGGCGCAGGCUCGGAAAGGCGCGCGAGGCUCCAGGCUCCUUCCCGAUCCACCGCUCUCCUCGCU	1	0	2	0	0	1	0	3	1	0	3	1	0	0	0	1	0	1	0	1	1
hsa-miR-760	ENSG00000211575	GGCGCGUCGCCCCCCUCAGUCCACCAGAGCCCGGAUACCUCAGAAAUUCGGCUCUGGGUCUGUGGGGAGCGAAAUGCAAC	0	1	0	1	1	2	1	0	1	0	0	0	0	0	0	1	0	1	0	1	0
hsa-miR-4721	ENSG00000283845	GGGCCUGGUCAUGGUCAAGCCAGGUUCCAUCAAGCCCCACCAGAAGGUGGAGGCCCAGGUGAGGGCUCCAGGUGACGGUGGGCAGGGUU	2	1	4	1	0	0	0	1	0	0	2	1	1	1	0	1	2	0	3	0	0
hsa-miR-3911	ENSG00000283874	GGGUGAGGAUGUGUGUGGAUCCUGGAGGAGGCAGAGAAGACAGUGAGCUUGCCAGUUCUGGUUUCCAACACUUCCUUUCCUGCGCUUCUCGAUUCCCAGAUCUGCACCC	0	0	0	0	0	0	0	0	0	1	2	1	1	0	0	1	0	0	0	0	1
hsa-miR-6745	ENSG00000275208	GGUCCUUGAGGGCAGGAGCUGGGUCUUGGGACUGAUUGCCCCUAGUGGCUAGCCCUGGGUCUAGCAGCCUAUGGCAGUGUCUGGUAAACACUGGUGGAGUCCUGGGUGGAAGAAGGUCUGGUUCUCA	1	0	1	1	2	0	0	0	0	0	1	3	0	1	1	2	0	1	1	0	0
hsa-miR-6891	ENSG00000277402	GUAAGGAGGGGGAUGAGGGGUCAUAUCUCUUCUCAGGGAAAGCAGGAGCCCUUCAGCAGGGUCAGGGCCCCUCAUCUUCCCCUCCUUUCCCAG	5	0	4	2	3	2	0	1	1	0	2	2	0	0	0	2	1	2	1	2	2
hsa-miR-877	ENSG00000216101	GUAGAGGAGAUGGCGCAGGGGACACGGGCAAAGACUUGGGGGUUCCUGGGACCCUCAGACGUGUGUCCUCUUCUCCCUCCUCCCAG	1	2	1	0	2	3	0	2	1	1	1	1	0	0	0	1	0	2	1	2	2
hsa-miR-181d	ENSG00000207585	GUCCCCUCCCCUAGGCCACAGCCGAGGUCACAAUCAACAUUCAUUGUUGUCGGUGGGUUGUGAGGACUGAGGCCAGACCCACCGGGGGAUGAAUGUCACUGUGGCUGGGCCAGACACGGCUUAAGGGGAAUGGGGAC	1	1	0	2	2	1	0	1	0	0	3	0	3	0	1	0	3	3	1	3	2
hsa-mir-320b-2	ENSG00000221406	GUCUCUUAGGCUUUCUCUUCCCAGAUUUCCCAAAGUUGGGAAAAGCUGGGUUGAGAGGGCAAAAGGAAAAA	1	0	0	0	0	0	0	0	2	1	1	0	0	0	1	0	0	1	1	0	2
hsa-miR-1306	ENSG00000284464	GUGAGCAGUCUCCACCACCUCCCCUGCAAACGUCCAGUGGUGCAGAGGUAAUGGACGUUGGCUCUGGUGGUGAUGGACAGUCCGA	0	1	0	1	1	1	0	2	1	0	1	2	0	0	0	0	0	0	0	0	1
hsa-miR-6765	ENSG00000273778	GUGAGGCGGGGCCAGGAGGGUGUGUGGCGUGGGUGCUGCGGGGCCGUCAGGGUGCCUGCGGGACGCUCACCUGGCUGGCCCGCCCAG	2	1	2	0	0	0	1	0	0	0	2	0	1	1	2	1	3	1	2	2	0
hsa-miR-1226	ENSG00000221585	GUGAGGGCAUGCAGGCCUGGAUGGGGCAGCUGGGAUGGUCCAAAAGGGUGGCCUCACCAGCCCUGUGUUCCCUAG	2	1	1	0	2	1	0	0	0	0	1	2	0	2	1	0	2	1	2	1	1
hsa-miR-6821	ENSG00000276753	GUGCGUGGUGGCUCGAGGCGGGGGUGGGGGCCUCGCCCUGCUUGGGCCCUCCCUGACCUCUCCGCUCCGCACAG	0	0	0	0	3	3	1	3	1	0	1	0	0	1	0	0	2	0	2	2	1
hsa-miR-873	ENSG00000215939	GUGUGCAUUUGCAGGAACUUGUGAGUCUCCUAUUGAAAAUGAACAGGAGACUGAUGAGUUCCCGGGAACACCCACAA	0	0	2	0	0	0	0	1	0	1	0	1	0	0	0	1	0	1	0	0	1
hsa-miR-30d	ENSG00000199153	GUUGUUGUAAACAUCCCCGACUGGAAGCUGUAAGACACAGCUAAGCUUUCAGUCAGAUGUUUGCUGCUAC	0	0	0	1	0	0	0	0	0	0	0	0	0	0	2	0	0	0	0	0	1
hsa-mir-320d-2	ENSG00000221081	UAUCAAUAAGCCUUCUCUUCCCAGUUCUUCUUGGAGUCAGGAAAAGCUGGGUUGAGAGGAGCAGAAAAGAAA	0	0	1	0	0	0	0	0	1	1	1	1	0	1	1	2	0	0	0	0	1
hsa-miR-10526	MIMAT0041996	UCCCCUUAGUUUCCUUUAAGAGUGAUAAAAAUGGAAAAGGGGGCUGAGGUGGAG	1	0	0	1	1	0	0	0	0	0	1	0	0	0	1	1	0	0	1	1	1
hsa-miR-1260b	ENSG00000266192	UCUCCGUUUAUCCCACCACUGCCACCAUUAUUGCUACUGUUCAGCAGGUGCUGCUGGUGGUGAUGGUGAUAGUCUGGUGGGGGCGGUGG	0	0	1	0	0	0	0	1	0	0	0	1	1	0	1	0	0	0	1	1	1
hsa-miR-454	ENSG00000211514	UCUGUUUAUCACCAGAUCCUAGAACCCUAUCAAUAUUGUCUCUGCUGUGUAAAUAGUUCUGAGUAGUGCAAUAUUGCUUAUAGGGUUUUGGUGUUUGGAAAGAACAAUGGGCAGG	1	0	1	0	1	0	0	0	1	0	0	1	0	0	1	0	0	0	1	0	0
hsa-miR-432	ENSG00000272458	UGACUCCUCCAGGUCUUGGAGUAGGUCAUUGGGUGGAUCCUCUAUUUCCUUACGUGGGCCACUGGAUGGCUCCUCCAUGUCUUGGAGUAGAUCA	0	0	1	0	0	3	0	2	1	0	0	0	1	0	0	2	1	0	1	0	0
hsa-miR-7706	ENSG00000284160	UGGAGCUGUGUGCAGGGCCAGCGCGGAGCCCGAGCAGCCGCGGUGAAGCGCCUGUGCUCUGCCGAGA	1	1	1	0	0	0	1	0	1	1	0	2	1	1	1	2	1	0	1	0	0
hsa-miR-7977	ENSG00000283333	UUCCCAGCCAACGCACCAAAAAUGAUAUGGGUCUGUUGUCUGGAGAAAC	0	0	0	0	0	0	0	0	0	1	0	0	1	0	0	1	0	0	0	0	1
hsa-miR-15b	ENSG00000207779	UUGAGGCCUUAAAGUACUGUAGCAGCACAUCAUGGUUUACAUGCUACAGUCAAGAUGCGAAUCAUUAUUUGCUGCUCUAGAAAUUUAAGGAAAUUCAU	0	1	0	0	0	0	0	0	1	0	1	1	0	1	1	0	1	0	0	0	0
